# Predicting heterogeneity in clone-specific therapeutic vulnerabilities using single-cell transcriptomic signatures

**DOI:** 10.1101/2020.11.23.389676

**Authors:** Chayaporn Suphavilai, Shumei Chia, Ankur Sharma, Lorna Tu, Rafael Peres Da Silva, Aanchal Mongia, Ramanuj DasGupta, Niranjan Nagarajan

## Abstract

While understanding heterogeneity in molecular signatures across patients underpins precision oncology, there is increasing appreciation for taking intra-tumor heterogeneity into account. Single-cell RNA-seq (scRNA-seq) technologies have facilitated investigations into the role of intra-tumor transcriptomic heterogeneity (ITTH) in tumor biology and evolution, but their application to *in silico* models of drug response has not been explored. Based on large-scale analysis of cancer omics datasets, we highlight the utility of ITTH for predicting clinical outcomes. We then show that heterogeneous gene expression signatures obtained from scRNA-seq data can be accurately analyzed (80%) in a recommender system framework (CaDRReS-Sc) for *in silico* drug response prediction. Patient-derived cell lines capturing transcriptomic heterogeneity from primary and metastatic tumors were used as *in vitro* proxies for validating monotherapy predictions (Pearson r>0.6), as well as optimal drug combinations to target different subclonal populations (>10% improvement). Applying CaDRReS-Sc to the increasing number of publicly available tumor scRNA-seq datasets can serve as an *in silico* screen for further *in vitro* and *in vivo* drug repurposing studies.

**Graphical abstract:** 

**Highlights:**

- Large-scale analysis to establish the impact of transcriptomic heterogeneity within tumors on clinical outcomes
- Calibrated recommender system for drug response prediction based on single-cell RNA-seq data (CaDRReS-Sc)
- Prediction of drug response in patient-derived cell lines with transcriptomic heterogeneity
- *In silico* identification of drug combinations that work based on clonal vulnerabilities
