## Supplementary material for "Predicting heterogeneity in clone-specific therapeutic vulnerabilities using single-cell transcriptomic signatures": S06_experimental_drug_dosage.xlsx

### Sheet: experimental_dose
Drug ID	Drug Name	Target	median_ic50_hn	log2_median_ic50_hn	log2_median_ic50_hn	max_conc
					(3-fold dilution)
1007	Docetaxel	Microtubule stabiliser	0.0011	-9.83	-11.41	0.0125
133	Doxorubicin	Anthracycline	0.1424	-2.81	-4.4	1.024
201	Epothilone B	Microtubule stabiliser	0.0027	-8.53	-10.12	0.032
1010	Gefitinib	EGFR	0.3856	-1.37	-2.96	0.5
1012	Vorinostat	HDAC inhibitor Class I, IIa, IIb, IV	1.6371	0.71	-0.87	10
182	Obatoclax Mesylate	BCL2, BCL-XL, BCL-W, MCL1	0.1286	-2.96	-4.54	16
301	PHA-793887	PHA-793887	12.1808	3.61	2.02	10.24
302	PI-103	PI3Kalpha, DAPK3, CLK4, PIM3, HIPK2	8.3193	3.06	1.47	10.24
