## Supplementary material for "Predicting heterogeneity in clone-specific therapeutic vulnerabilities using single-cell transcriptomic signatures": S07_experiment_response.xlsx

### Sheet: cell_viability_single_drug
Replicate	Dosage	Drug	HN120	HN137	HN148	HN159	HN160
1	3 fold dilution (of median IC50)	Epothilone B	42.4815	37.5203	47.7862	55.7634	84.864
		Obatoclax Mesylate	46.2874	79.2697	70.5795	79.2768	95.9803
		Docetaxel	68.9376	64.4057	68.6653	76.2743	97.9772
		PHA-793887	13.8448	42.3408	19.1737	31.1392	47.7623
		PI-103	23.9826	23.6999	18.8366	14.6906	49.7095
	Median IC50	Epothilone B	34.3851	22.4946	36.3675	39.8441	67.1929
		Obatoclax Mesylate	28.7542	38.8597	39.7949	50.7426	60.8947
		Docetaxel	44.0752	36.6364	47.9003	51.8832	81.0372
		PHA-793887	4.77594	13.7079	12.928	17.2669	28.094
		PI-103	24.8266	23.999	15.0117	13.5516	41.0488
2	3 fold dilution (of median IC50)	Epothilone B	41.6242	36.7287	48.6168	52.6507	81.0183
		Obatoclax Mesylate	49.8321	82.4548	75.7245	82.143	96.796
		Docetaxel	84.0599	90.5859	77.1349	83.4164	98.0939
		PHA-793887	18.1376	42.547	17.1224	31.4361	44.01
		PI-103	27.6052	22.4791	18.2615	15.3369	48.0104
	Median IC50	Epothilone B	35.2766	23.3028	37.227	42.3982	69.3019
		Obatoclax Mesylate	27.3852	39.0642	45.5357	51.2458	63.4597
		Docetaxel	41.0458	36.9227	49.8459	56.0155	80.3752
		PHA-793887	4.59934	13.8314	13.7111	16.4914	26.8264
		PI-103	23.5821	20.9673	16.0037	13.5986	43.1106
1	Median IC50	DMSO	100	100	100	100	100
		Docetaxel	50.8975	38.0143	68.1311	64.5532	73.08
		Doxorubicin	32.4701	36.8363	49.2042	67.2843	75.7922
		Epothilone B	44.0236	28.805	63.0115	56.3817	79.2296
		Gefitinib	60.9079	67.7295	45.8164	36.4708	102.55
		Vorinostat	76.0426	88.7344	71.0949	84.9093	91.1239
		Staurosporin	1.49851	0.729342	1.25853	10.3591	1.0151
	3 fold dilution (of median IC50)	DMSO	100	100	100	100	100
		Docetaxel	81.5199	71.1696	84.2258	86.1914	87.9982
		Doxorubicin	66.685	57.833	76.2145	84.4169	85.3632
		Epothilone B	49.7565	39.3812	69.6654	68.401	71.0257
		Gefitinib	72.0833	76.6233	55.4148	74.6865	105.084
		Vorinostat	89.2167	94.159	93.1215	96.5809	96.8617
		Staurosporin	1.55847	0.901334	1.44318	11.3802	1.03923
2	Median IC50	DMSO	100	100	100	100	100
		Docetaxel	54.8507	41.1425	63.7354	70.593	73.9163
		Doxorubicin	35.5702	37.618	45.7139	70.4665	76.5167
		Epothilone B	42.6703	30.9658	58.0253	52.4498	68.0586
		Gefitinib	60.7736	66.1628	43.3026	36.7635	94.184
		Vorinostat	75.4616	83.633	66.1855	84.3314	86.1188
		Staurosporin	1.41898	0.714302	1.04792	10.221	0.869252
	3 fold dilution (of median IC50)	DMSO	100	100	100	100	100
		Docetaxel	80.6939	67.844	78.0915	81.2776	86.2185
		Doxorubicin	64.2844	53.5462	74.8471	77.7665	86.0662
		Epothilone B	47.7735	37.2019	68.2289	61.309	84.305
		Gefitinib	70.1212	70.8776	52.5891	73.5982	102.318
		Vorinostat	87.4074	90.8195	88.6444	95.6278	99.8944
		Staurosporin	1.48201	0.779859	1.30939	10.5519	1.06976
3	Median IC50	DMSO	100	100	100	100	100
		Docetaxel	49.9526	41.1635	67.9975	67.39	74.9086
		Doxorubicin	32.8769	38.27	46.3557	65.9051	76.1858
		Epothilone B	40.3606	33.2696	61.5445	54.5466	71.5222
		Gefitinib	62.012	67.0658	43.5675	33.427	91.5729
		Vorinostat	76.3685	90.3812	69.9254	80.1678	86.8337
		Staurosporin	1.12516	0.672919	1.15687	8.87954	0.707933
	3 fold dilution (of median IC50)	DMSO	100	100	100	100	100
		Docetaxel	76.3083	61.3896	75.5011	75.1669	85.7258
		Doxorubicin	60.9613	47.6219	68.967	74.1983	82.1069
		Epothilone B	47.3209	35.1851	62.891	57.5673	79.2319
		Gefitinib	66.1322	66.1613	47.0511	64.3373	99.0619
		Vorinostat	87.524	81.5617	78.4917	88.5603	97.3677
		Staurosporin	1.34355	0.771475	1.19367	5.50294	0.774935

### Sheet: cell_viability_drug_combination
Replicate	Dosage	Drug	HN120	HN137	HN148	HN159	HN160
1	3 fold dilution (of median IC50)	Epothilone B|PI-103	17.8163	9.2323	12.6755	10.6913	42.3877
	Median IC50	Epothilone B|PI-103	13.5445	5.64681	9.35849	7.58551	32.9786
2	3 fold dilution (of median IC50)	Epothilone B|PI-103	17.9741	9.92195	14.35	11.0858	44.9522
	Median IC50	Epothilone B|PI-103	14.1015	5.6804	8.73374	7.463	34.3316
1	Median IC50	DMSO	100	100	100	100	100
		Docetaxel|Epothilone B	36.7302	28.5161	46.6696	46.3722	65.2797
		Docetaxel|Gefitinib	30.6042	30.0156	30.5994	21.0543	74.8644
		Gefitinib|Epothilone B	26.7273	22.0991	25.3241	18.3022	64.661
		Doxorubicin|Vorinostat	20.9052	22.8634	15.1858	52.6025	67.7615
		Staurosporin	0.769016	0.400042	0.98873	5.62876	0.540418
	3 fold dilution (of median IC50)	DMSO	100	100	100	100	100
		Docetaxel|Epothilone B	48.1343	35.5315	62.8686	54.0484	76.5531
		Docetaxel|Gefitinib	59.5269	53.7859	43.9452	59.9987	92.2896
		Gefitinib|Epothilone B	32.8051	29.1573	38.9229	40.4367	78.552
		Doxorubicin|Vorinostat	54.3327	43.1856	59.2536	78.9042	83.2021
		Staurosporin	0.952005	0.525875	1.00328	7.19468	0.666849
2	Median IC50	DMSO	100	100	100	100	100
		Docetaxel|Epothilone B	35.1147	29.0215	51.9908	51.4917	64.546
		Docetaxel|Gefitinib	31.1639	29.8943	33.8155	22.9606	78.7326
		Gefitinib|Epothilone B	24.5104	20.9923	22.7269	18.8388	64.3912
		Doxorubicin|Vorinostat	21.7649	23.7165	15.8608	57.134	73.3795
		Staurosporin	0.772705	0.38595	0.832895	7.1882	0.495908
	3 fold dilution (of median IC50)	DMSO	100	100	100	100	100
		Docetaxel|Epothilone B	42.7535	36.0378	59.4498	55.2942	76.124
		Docetaxel|Gefitinib	55.4276	53.6705	40.3518	55.0987	90.3746
		Gefitinib|Epothilone B	33.5241	30.538	35.8522	37.8273	77.3006
		Doxorubicin|Vorinostat	54.3749	45.8883	56.5714	73.4375	86.0745
		Staurosporin	0.761255	0.505744	0.866329	5.32303	0.636525
3	Median IC50	DMSO	100	100	100	100	100
		Docetaxel|Epothilone B	35.5523	28.1121	50.4525	45.5679	57.9615
		Docetaxel|Gefitinib	29.8676	27.9696	30.6384	21.571	76.518
		Gefitinib|Epothilone B	23.8018	20.4903	23.4187	18.1561	65.1654
		Doxorubicin|Vorinostat	22.638	21.5358	14.6004	53.8862	68.6643
		Staurosporin	0.704456	0.349079	0.695791	5.05373	0.455902
	3 fold dilution (of median IC50)	DMSO	100	100	100	100	100
		Docetaxel|Epothilone B	43.8243	34.6232	59.7194	56.4724	72.165
		Docetaxel|Gefitinib	55.3988	53.108	43.6885	57.7139	93.0326
		Gefitinib|Epothilone B	30.9701	29.5846	35.6797	37.7529	73.4314
		Doxorubicin|Vorinostat	52.0539	45.3815	58.6591	75.7179	86.2683
		Staurosporin	0.79225	0.521812	1.10534	6.07408	0.646069
